# Expanding the watch list for potential Ebola virus antibody escape mutations

**DOI:** 10.1101/516161

**Authors:** Jagdish Suresh Patel, Caleb J. Quates, Erin L. Johnson, F. Marty Ytreberg

## Abstract

The 2014 outbreak of Ebola virus (EBOV) in Western Africa is the largest recorded filovirus disease outbreak and lead to the death of over 11,000 people. This deadly virus still poses a grave epidemic threat as evidenced by the current (since May 2018) EBOV outbreak in the Democratic Republic of the Congo which has already claimed the lives of over 250 people. One important strategy for combating EBOV epidemics is to anticipate how the evolution of EBOV might undermine treatment since the development of vaccines and antibody therapies are typically based on a single strain (often the 1976 Mayinga) of the EBOV envelope glycoprotein (GP). In a previous study we initiated a watch list of potential antibody escape mutations of EBOV by modeling interactions between EBOV GP and the monoclonal antibody KZ52. This watch list was generated using molecular modeling to estimate the effect of every possible mutation of GP. The final watch list containing 34 mutations were predicted to disrupt GP-KZ52 binding but not to disrupt the ability of GP to fold and to form trimers. In this study, we expand our watch list by including three more monoclonal antibodies with distinct epitopes on GP, namely Antibody 100 (Ab100), Antibody 114 (Ab114) and 13F6-1-2. Our updated watch list contains 127 mutations, three of which have been seen in humans or are experimentally associated with reduced efficacy of antibody treatment. We believe mutations on this broad watch list require attention since they may be a signal of an evolutionary response from EBOV to treatment that could diminish the effectiveness of interventions.
