## Supplementary material for "Expanding the watch list for potential Ebola virus antibody escape mutations": SI Files

### Sheet: mucin_SI_data
#Mutation	Antibody_Bind ddg
V404A	0.516329
V404R	-0.019954
V404N	0.462442
V404D	0.462642
V404C	0.291245
V404Q	0.317381
V404E	0.386499
V404G	0.626113
V404H	0.472773
V404I	-0.17988
V404L	-0.054819
V404K	-0.027002
V404M	-0.294831
V404F	-0.240555
V404P	0.772921
V404S	0.722295
V404T	0.449864
V404W	-0.045005
V404Y	-0.103327
E405A	0.615564
E405R	0.270965
E405N	0.418707
E405D	0.240797
E405C	0.444957
E405Q	0.206308
E405G	0.430882
E405H	0.414399
E405I	0.163184
E405L	0.10498
E405K	0.173026
E405M	-0.059466
E405F	0.023991
E405P	-0.25761
E405S	0.421486
E405T	0.402309
E405W	0.091837
E405Y	0.064775
E405V	0.417691
Q406A	1.71861
Q406R	4.94764
Q406N	1.70245
Q406D	2.05371
Q406C	1.1912
Q406E	0.921676
Q406G	2.64853
Q406H	4.56607
Q406I	0.005185
Q406L	-0.433562
Q406K	1.86703
Q406M	-0.657759
Q406F	5.43187
Q406P	0.786804
Q406S	2.4466
Q406T	2.3263
Q406W	10.1959
Q406Y	9.26324
Q406V	0.641719
H407A	0.123136
H407R	-0.157125
H407N	0.264511
H407D	0.466195
H407C	0.117818
H407Q	0.065984
H407E	0.100712
H407G	0.625685
H407I	0.309586
H407L	-0.342562
H407K	-0.187032
H407M	-0.648764
H407F	-0.751627
H407P	2.99064
H407S	0.602266
H407T	0.671838
H407W	0.07432
H407Y	-0.561795
H407V	0.265433
H408A	0.413461
H408R	-0.141331
H408N	0.147309
H408D	0.357042
H408C	0.36236
H408Q	-0.045649
H408E	-0.153918
H408G	1.17757
H408I	-0.290207
H408L	-0.579985
H408K	-0.295465
H408M	-0.704751
H408F	-0.435803
H408P	-0.442053
H408S	0.518589
H408T	0.471226
H408W	-0.110668
H408Y	-0.372669
H408V	0.066619
R409A	4.66895
R409N	4.43603
R409D	5.72593
R409C	4.14623
R409Q	4.21227
R409E	4.8209
R409G	5.70521
R409H	9.78893
R409I	3.58707
R409L	2.29049
R409K	2.65354
R409M	2.04292
R409F	9.37722
R409P	9.10041
R409S	5.34405
R409T	4.9955
R409W	17.4111
R409Y	12.6969
R409V	4.2488
R410A	1.12233
R410N	0.463846
R410D	1.19108
R410C	0.490818
R410Q	0.468337
R410E	0.935579
R410G	2.05694
R410H	1.94869
R410I	0.509929
R410L	-0.269281
R410K	0.28418
R410M	-0.556263
R410F	1.06919
R410P	-0.369417
R410S	1.06786
R410T	1.2213
R410W	2.06593
R410Y	1.30919
R410V	0.463298
T411A	1.34442
T411R	2.86481
T411N	0.806269
T411D	1.547
T411C	0.616711
T411Q	2.08965
T411E	1.86369
T411G	2.15363
T411H	6.21556
T411I	0.77657
T411L	1.69278
T411K	2.85765
T411M	0.814375
T411F	4.97507
T411P	0.475317
T411S	0.732477
T411W	7.42508
T411Y	4.66493
T411V	0.334035
D412A	0.624374
D412R	0.974993
D412N	0.432287
D412C	0.675187
D412Q	0.873725
D412E	0.564167
D412G	1.10938
D412H	0.936288
D412I	0.362999
D412L	0.270008
D412K	0.583109
D412M	0.040751
D412F	0.412099
D412P	1.71936
D412S	0.976758
D412T	1.2657
D412W	0.567125
D412Y	0.527325
D412V	0.617845
N413A	0.111906
N413R	-0.234768
N413D	-0.557575
N413C	0.035479
N413Q	-0.099168
N413E	-0.653368
N413G	0.02218
N413H	-0.064768
N413I	-0.084155
N413L	-0.077841
N413K	-0.148569
N413M	-0.216379
N413F	-0.078224
N413P	-0.113654
N413S	0.095968
N413T	0.108839
N413W	-0.213183
N413Y	-0.125831
N413V	0.084966
D414A	0.260449
D414R	0.2375
D414N	0.290515
D414C	0.345293
D414Q	0.250624
D414E	0.029743
D414G	0.2321
D414H	0.390255
D414I	0.368949
D414L	0.298917
D414K	0.22587
D414M	0.131241
D414F	0.078537
D414P	0.579543
D414S	0.323314
D414T	0.431631
D414W	0.268987
D414Y	0.065863
D414V	0.434876
