## Supplementary material for "Expanding the watch list for potential Ebola virus antibody escape mutations": SI Files

### Sheet: expanded_watchlist
Antibody	#Mutation	Antibody_bind ddg
KZ52	N506W	3.4
	N506Y	2.56
	P513H	2.52
	P513W	2.19
	N550Q	3.76
	N550K	4.59
	N550P	3.82
	N550F	10.01
	N550H	5.5
	N550I	5.28
	N550E	3.49
	N550R	5.34
	N550W	13.52
	N550V	2.08
	N550Y	13.52
	N550M	3.29
	D552S	2.1
	D552Q	2.19
	D552K	2.61
	D552T	2.4
	D552F	4.11
	D552A	2.17
	D552H	4.53
	D552G	2.61
	D552R	3.3
	D552W	5.05
	D552V	2.41
	D552Y	4.71
	G553M	8.77
	G557F	2.26
	G557H	3.72
	G557R	2.29
	G557W	3.21
	G557Y	2.81
Ab100	P34W	2.69828
	P34Y	2.40815
	D47R	2.11884
	P198F	2.33742
	P198W	3.17263
	P198Y	2.97755
	P198D	2.16658
	P198H	2.77002
	E564K	2.62335
	E564P	2.3393
	E564S	2.35338
	E564T	2.01175
	E564Y	2.54062
	E564A	2.11512
	E564R	3.28239
	E564G	2.42578
	A568F	3.6217
	A568W	3.8661
	A568Y	3.82957
	A568R	2.93266
	A568H	5.02684
Ab114	P116F	2.2733
	P116W	5.68446
	P116Y	3.02344
	P116R	2.27795
	P116D	2.96518
	P116G	2.1157
	P116H	2.45879
	G118L	8.30702
	G118K	12.2041
	G118M	8.32107
	G118F	18.4644
	G118S	5.39843
	G118W	25.9262
	G118Y	20.2251
	G118R	17.0653
	G118N	7.70231
	G118C	4.36473
	G118Q	9.96132
	G118E	11.0331
	G118H	23.7984
	T144F	7.60553
	T144P	2.25421
	T144W	11.222
	T144Y	8.61642
	T144D	2.40306
	T144E	3.05398
	T144H	5.35016
	T223F	2.75716
	T223W	5.69576
	T223Y	3.80517
	T223R	2.06479
	T223H	2.71638
	L233W	2.14228
13F6-1-2	Q406R	4.94764
	Q406D	2.05371
	Q406G	2.64853
	Q406H	4.56607
	Q406F	5.43187
	Q406S	2.4466
	Q406T	2.3263
	Q406W	10.1959
	Q406Y	9.26324
	H407P	2.99064
	R409A	4.66895
	R409N	4.43603
	R409D	5.72593
	R409C	4.14623
	R409Q	4.21227
	R409E	4.8209
	R409G	5.70521
	R409H	9.78893
	R409I	3.58707
	R409L	2.29049
	R409K	2.65354
	R409M	2.04292
	R409F	9.37722
	R409P	9.10041
	R409S	5.34405
	R409T	4.9955
	R409W	17.4111
	R409Y	12.6969
	R409V	4.2488
	R410G	2.05694
	R410W	2.06593
	T411R	2.86481
	T411Q	2.08965
	T411G	2.15363
	T411H	6.21556
	T411K	2.85765
	T411F	4.97507
	T411W	7.42508
	T411Y	4.66493
